# Comprehensive hallmark gene sequence, genomic and structural analysis of *Picornavirales* viruses clarifies new and existing taxa

**DOI:** 10.64898/2026.01.05.697625

**Authors:** Richard Mayne, Donald B. Smith, Katherine Brown, Yan Ping Chen, Andrew E. Firth, Kazuhiko Katayama, Nick J. Knowles, Peter Simmonds

## Abstract

The order *Picornavirales* is a group of highly diverse RNA viruses that includes many pathogens of significance to human and veterinary health, agriculture and the wider environment. However, the wide range of viruses assigned to the order, together with their genomic variability, and the recent description of numerous “picorna-like” viruses derived from metagenomic analyses of environmental samples, challenges the existing taxonomic classification of members of the order and the criteria for their classification. Here, we combine the existing gold standard, hallmark RNA-dependent RNA-polymerase (RdRp) gene sequence-based analysis with helicase sequence-based phylogeny, RdRp structural prediction through the use of ColabFold and Fold Tree, and analysis of coding complete genomes using GRAViTy-V2, to genetically classify 525 *Picornavirales* genomes and recently described “picorna-like” viruses. All analyses were conducted with a bespoke, fully automated pipeline for retrieval of genomes, domain classification and extraction, phylogenetic analysis, and output conditioning, which is available as open-source software. Our results reveal broad support for existing families as well as for six novel families, and 32 new genera. In instances where inconsistencies were found between classification methods, we demonstrate how examination of the pipeline’s output may be used to reconcile differences with respect to the genomic features quantified by the analysis. Automated multimodal taxonomic analysis may save significant resources over manual methods and better define demarcation criteria for families and genera.
