## Supplementary material for "Comprehensive hallmark gene sequence, genomic and structural analysis of *Picornavirales* viruses clarifies new and existing taxa": SI 3: summary of classifications

### Sheet: Sheet1
Family	New family	Genus	New genus	n classified	n unclassified	Exemplar
Solinviviridae		Invictavirus				FJ528584 Solinviviridae Invictavirus Invictavirus solenopsis
		Nyfulvavirus				KX024775 Solinviviridae Nyfulvavirus Nyfulvavirus nylanderiae
			Solinvi-1		3	KU958718 UNCLASSIFIED Riptortus pedestris virus-1
			Solinvi-2		10	KP714071 UNCLASSIFIED Kilifi Virus putative polyprotein gene
Caliciviridae		Bavovirus		1		HQ010042 Caliciviridae Bavovirus Bavovirus bavariaense
		Recovirus		1		EU391643 Caliciviridae Recovirus Recovirus tulani
		Minovirus		1		KX371097 Caliciviridae Minovirus Minovirus pimephalis
		Nacovirus		1		JQ347522 Caliciviridae Nacovirus Nacovirus meleagridis
		Salovirus		1		KJ577139 Caliciviridae Salovirus Salovirus nordlandense
		Valovirus		1		FJ355928 Caliciviridae Valovirus Valovirus valerienense
		Lagovirus		2		Z69620 Caliciviridae Lagovirus Lagovirus europaeus
		Vesivirus		2		EU76874 Caliciviridae Vesivirus Vesivirus exanthema
		Nebovirus		2		DQ013304 Caliciviridae Nebovirus Nebovirus newburyense
		Sapovirus		6		HM002617 Caliciviridae Sapovirus Sapovirus sapporoense
		Norovirus		7		NP056820 Caliciviridae Norovirus Norovirus norwalkense
	NF-1		NF-1-1		3	ON125129 UNCLASSIFIED Freshwater macrophyte associated picorna-like virus 4 isolate P 60
Marnaviridae		Labyrnavirus		1		AB193726 Marnaviridae Labyrnavirus Aurantiochytrium single-stranded RNA virus 01
		Marnavirus		1		AY337486 Marnaviridae Marnavirus Heterosigma akashiwo RNA virus
		Kusarnavirus		1	1	AB973945 Marnaviridae Kusarnavirus Astarnavirus
		Salisharnavirus		3	1	MH171300 Marnaviridae Salisharnavirus Britarnavirus 4
		Bacillarnavirus		3		AB375474 Marnaviridae Bacillarnavirus Chaetoceros tenuissimus RNA virus 01
		Locarnavirus		4	4	JN661160 Marnaviridae Locarnavirus Sanfarnavirus 1
		Sogarnavirus		5	1	MG584188 Marnaviridae Sogarnavirus Britarnavirus 2
	NF-2		NF-2-1		1	KR019688 UNCLASSIFIED Posavirus 3 strain 958-4
			NF-2-2		1	MN627463 UNCLASSIFIED Erysiphe necator associated picorna-like virus 2 isolate PMS2 DN29564
			NF-2-3		1	MH703051 UNCLASSIFIED Yongsan picorna-like virus 4 strain 16-0128/ROK/2016 putative polyprotein gene
			NF-2-4		3	MK606535 UNCLASSIFIED Posavirus 12 isolate Ishi-Im7/JPN/2016
			NF-2-5		4	LC131490 UNCLASSIFIED Picornavirales Bu-1 gene for polyprotein
			NF-2-6		13	JF713720 UNCLASSIFIED Posavirus 1
Noraviridae			Nora-1		1	MT416538 UNCLASSIFIED Bumble bee Mayfield virus 1-like isolate Jezz002
			Nora-2		3	KY024317 UNCLASSIFIED Biomphalaria virus 1 isolate Brazil
	NF-3		NF-3-1		2	MT079817 UNCLASSIFIED Hovenia dulcis-associated virus 1 isolate DF-390
			NF-3-2		1	MW314611 UNCLASSIFIED Linepithema humile picorna-like virus 4 from Spain
			NF-3-3		9	MG459012 UNCLASSIFIED Cherry virus Trakiya isolate PAI 2-29
	NF-4		NF-4-1		4	ON382567 UNCLASSIFIED Macrobrachium rosenbergii virus 12 isolate ZJJS2019
Polycipiviridae			Polycipi-1		1	KY024323 UNCLASSIFIED Biomphalaria virus 3
		Hupolycivirus		1		KX883940 Polycipiviridae Hupolycivirus Hupolycivirus hubeiense
		Sopolycivirus		9		LI719284 Polycipiviridae Sopolycivirus Sopolycivirus linepithematis
		Chipolycivirus		7	2	KX883688 Polycipiviridae Chipolycivirus Chipolycivirus hubeiense
Picornaviridae			Picorna-1		1	MF370941 UNCLASSIFIED Mobovirus A isolate MBOVA
		Harkavirus		1		KP230449 Picornaviridae Harkavirus Harkavirus alfoldi
		Fipivirus		6		MG600095 Picornaviridae Fipivirus Fipivirus crosso
		Rohelivirus		1		KX156153 Picornaviridae Rohelivirus Rohelivirus arodenti
		Caecilivirus		1		MG600103 Picornaviridae Caecilivirus Caecilivirus banna
		Gruhelivirus		1		KY312541 Picornaviridae Gruhelivirus Gruhelivirus agrusa
		Tremovirus		2		KY432472 Picornaviridae Tremovirus Tremovirus beturtli
		Crahelivirus		1		KY312540 Picornaviridae Crahelivirus Crahelivirus agapo
		Hepatovirus		8		KT452735 Picornaviridae Hepatovirus Hepatovirus erubebrufu
		Kunsagivirus		3		KY670597 Picornaviridae Kunsagivirus Kunsagivirus cetanba
		Aquamavirus		1	2	EU142040 Picornaviridae Aquamavirus Aquamavirus apinni
		Potamipivirus		2	2	MK189163 Picornaviridae Potamipivirus Potamipivirus balaski
		Limnipivirus		4	1	MG600094 Picornaviridae Limnipivirus Limnipivirus disploca
		Parechovirus		6	1	MG600084 Picornaviridae Parechovirus Parechovirus feterobo
		Shanbavirus		1		KJ641698 Picornaviridae Shanbavirus Shanbavirus aminfuli
		Pasivirus		1		JQ316470 Picornaviridae Pasivirus Pasivirus agallia
		Crohivirus		2		KX644937 Picornaviridae Crohivirus Crohivirus beidoli
		Orivirus		1		KM203656 Picornaviridae Orivirus Orivirus aoroshaza
		Aalivirus		1		KJ000696 Picornaviridae Aalivirus Aalivirus apekidu
		Avisivirus		3		KF979333 Picornaviridae Avisivirus Avisivirus begallu
		Avihepatovirus		1		DQ226541 Picornaviridae Avihepatovirus Avihepatovirus ahepati
		Grusopivirus		3		KY312545 Picornaviridae Grusopivirus Grusopivirus bechini
		Anativirus		2		KT880670 Picornaviridae Anativirus Anativirus biphaco
		Diresapivirus		2		KJ641697 Picornaviridae Diresapivirus Diresapivirus benyvelu
		Sapelovirus		2		AY064708 Picornaviridae Sapelovirus Sapelovirus besimi
		Boosepivirus		3	1	LC006971 Picornaviridae Boosepivirus Boosepivirus atauri
		Felipivirus		1		JN572115 Picornaviridae Felipivirus Felipivirus acati
		Parabovirus		3	3	KY432927 Picornaviridae Parabovirus Parabovirus bechstihams
		Rabovirus		4		KP233897 Picornaviridae Rabovirus Rabovirus aneyoci
		Enterovirus		13	1	KU587555 Picornaviridae Enterovirus Enterovirus lesimi
		Torchivirus		1		KM873611 Picornaviridae Torchivirus Torchivirus atorpi
		Mosavirus		2		JF973687 Picornaviridae Mosavirus Mosavirus acanmo
			Picorna-2		1	MN312220 UNCLASSIFIED Macaca fascicularis picornavirus isolate KS018/MFS01
		Teschovirus		2		MG875515 Picornaviridae Teschovirus Teschovirus bishikawa
		Tottorivirus		1		LC113907 Picornaviridae Tottorivirus Tottorivirus asuscro
		Hunnivirus		1		JQ941880 Picornaviridae Hunnivirus Hunnivirus amagyari
		Malagasivirus		2		KM396708 Picornaviridae Malagasivirus Malagasivirus betalesa
		Bopivirus		1		KM589358 Picornaviridae Bopivirus Bopivirus abovi
		Erbovirus		1		X96871 Picornaviridae Erbovirus Erbovirus aequirhi
		Marsupivirus		1		MK882499 Picornaviridae Marsupivirus Marsupivirus aburpengari
		Aphthovirus		4		DQ272578 Picornaviridae Aphthovirus Aphthovirus burrowsi
		Cosavirus		5		JN867758 Picornaviridae Cosavirus Cosavirus fepakis
		Ailurivirus		1		MF327529 Picornaviridae Ailurivirus Ailurivirus agiapa
		Mischivirus		5	1	KP100644 Picornaviridae Mischivirus Mischivirus cica
		Senecavirus		2		DQ641257 Picornaviridae Senecavirus Senecavirus valles
		Mupivirus		1	1	KY432924 Picornaviridae Mupivirus Mupivirus arati
		Cardiovirus		5		JQ864242 Picornaviridae Cardiovirus Cardiovirus ranori
		Rajidapivirus		1		MG600093 Picornaviridae Rajidapivirus Rajidapivirus ashaska
		Poecivirus		1		KU977108 Picornaviridae Poecivirus Poecivirus ablacachi
		Megrivirus		5		KY488458 Picornaviridae Megrivirus Megrivirus deharri
		Hemipivirus		1		MG600089 Picornaviridae Hemipivirus Hemipivirus aholtge
		Tropivirus		2		MG600091 Picornaviridae Tropivirus Tropivirus awaski
		Pemapivirus		2		MG600108 Picornaviridae Pemapivirus Pemapivirus brohepotu
		Myrropivirus		1	1	MG600081 Picornaviridae Myrropivirus Myrropivirus achiwas
		Dicipivirus		2		JN819202 Picornaviridae Dicipivirus Dicipivirus acadici
		Rosavirus		3		JF973686 Picornaviridae Rosavirus Rosavirus acaliforni
		Symapivirus		1		MG600076 Picornaviridae Symapivirus Symapivirus atriliza
		Danipivirus		1		MH368041 Picornaviridae Danipivirus Danipivirus abrafi
		Oscivirus		1		GU182408 Picornaviridae Oscivirus Oscivirus ahokorobi
		Livupivirus		1		KX463670 Picornaviridae Livupivirus Livupivirus asmonewi
		Rafivirus		3		MG967619 Picornaviridae Rafivirus Rafivirus crhima
		Pygoscepivirus		1	1	MH255796 Picornaviridae Pygoscepivirus Pygoscepivirus apingu
		Sicinivirus		1		KF741227 Picornaviridae Sicinivirus Sicinivirus ahiberni
		Gallivirus		1		JQ691613 Picornaviridae Gallivirus Gallivirus afowli
		Passerivirus		2		GU182406 Picornaviridae Passerivirus Passerivirus ahokothi
		Ludopivirus		1		MF358731 Picornaviridae Ludopivirus Ludopivirus agrewhifrogo
		Sakobuvirus		1		KF387721 Picornaviridae Sakobuvirus Sakobuvirus aportufeli
		Kobuvirus		5		KT325852 Picornaviridae Kobuvirus Kobuvirus ecuni
		Salivirus		1		GQ179640 Picornaviridae Salivirus Salivirus aklasse
Iflaviridae			Ifla-1	1	1	MW281483 Iflaviridae Iflavirus Iflavirus achedomestici
			Ifla-2	2		AB000906 Iflaviridae Iflavirus Iflavirus flacherie
			Ifla-3	3		AF323747 Iflaviridae Iflavirus Iflavirus pernudae
			Ifla-4	2	4	AF092924 Iflaviridae Iflavirus Iflavirus sacbroodi
		Iflavirus		8	6	KF751885 Iflaviridae Iflavirus Iflavirus vomitus
	NF-5		NF-5-1		2	ON382575 UNCLASSIFIED Macrobrachium rosenbergii virus 14 isolate ZJJS2019
			NF-5-2		11	MG662717 UNCLASSIFIED Blackbird arilivirus
Dicistroviridae		Cripavirus		5	1	MH714707 Dicistroviridae Cripavirus Cripavirus porteri
			Dicistro-1		2	OQ599888 UNCLASSIFIED Asiatic toad picorna-like virus 1 isolate CZF13 genomic sequence
		Aparavirus		6	3	AF277675 Dicistroviridae Aparavirus Aparavirus tauraense
		Triatovirus		5	8	AB006531 Dicistroviridae Triatovirus Triatovirus plastali
	NF-6		NF-6-1		3	KY024322 UNCLASSIFIED Biomphalaria virus 2
			NF-6-2		17	MG552116 UNCLASSIFIED Pittsburgh sewage-associated virus 1 isolate PSAV1
Secoviridae			Seco-1		2	ON382570 UNCLASSIFIED Macrobrachium rosenbergii virus 15 isolate ZJJS2019
		Waikavirus		12	19	MW289237 Secoviridae Waikavirus Waikavirus liegense
		Sequivirus		2	1	EU980442 Secoviridae Sequivirus Sequivirus carotae
			Seco-2		12	AB009958 UNCLASSIFIED Satsuma dwarf virus genomic RNA
			Seco-3		26	OK040225 UNCLASSIFIED Cassava Torrado-like virus isolate Yop 12 segment RNA1
		Comovirus		1	28	PU70866 Secoviridae Comovirus Comovirus siliquae
			Seco-4		3	MH323435 UNCLASSIFIED Green Sichuan pepper nepovirus isolate ZPNe1 segment RNA1
			Seco-5		6	AY303786 UNCLASSIFIED Arabis mosaic virus segment RNA1
		Nepovirus		1	12	RU50869 Secoviridae Nepovirus Nepovirus nicotianae
					18	AF368272 UNCLASSIFIED Blackcurrant reversion virus RNA1
